# Early sex-chromosome evolution in the diploid dioecious plant *Mercurialis annua*

**DOI:** 10.1101/106120

**Authors:** Paris Veltsos, Kate E. Ridout, Melissa A. Toups, Santiago C. González-Martínez, Aline Muyle, Olivier Emery, Pasi Rastas, Vojtech Hudzieczek, Roman Hobza, Boris Vyskot, Gabriel A.B. Marais, Dmitry A. Filatov, John R. Pannell

## Abstract

Suppressed recombination around a sex-determining locus allows divergence between homologous sex chromosomes and the functionality of their genes. Here, we reveal patterns of the earliest stages of sex-chromosome evolution in the diploid dioecious herb *Mercurialis annua* on the basis of cytological analysis, *de novo* genome assembly and annotation, genetic mapping, exome resequencing of natural populations, and transcriptome analysis. Both genetic mapping and exome resequencing of individuals across the species range independently identified the largest linkage group, LG1, as the sex chromosome. Although the sex chromosomes of *M. annua* are karyotypically homomorphic, we estimate that about a third of the Y chromosome has ceased recombining, a region containing 568 transcripts and spanning 22.3 cM in the corresponding female map. Patterns of gene expression hint at the possible role of sexually antagonistic selection in having favored suppressed recombination. In total, the genome assembly contained 34,105 expressed genes, of which 10,076 were assigned to linkage groups. There was limited evidence of Y-chromosome degeneration in terms of gene loss and pseudogenization, but sequence divergence between the X and Y copies of many sex-linked genes was higher than between *M. annua* and its dioecious sister species *M. huetii* with which it shares a sex-determining region. The Mendelian inheritance of sex in interspecific crosses, combined with the other observed pattern, suggest that the *M. annua* Y chromosome has at least two evolutionary strata: a small old stratum shared with *M. huetii*, and a more recent larger stratum that is probably unique to *M. annua* and that stopped recombining about one million years ago.

**Article summary:** Plants that evolved separate sexes (dioecy) recently are ideal models for studying the early stages of sex-chromosome evolution. Here, we use karyological, whole genome and transcriptome data to characterize the homomorphic sex chromosomes of the annual dioecious plant *Mercurialis annua*. Our analysis reveals many typical hallmarks of dioecy and sex-chromosome evolution, including sex-biased gene expression and high X/Y sequence divergence, yet few premature stop codons in Y-linked genes and very little outright gene loss, despite 1/3 of the sex chromosome having ceased recombination in males. Our results confirm that the *M. annua* species complex is a fertile system for probing early stages in the evolution of sex chromosomes.
