## Supplementary material for "Early sex-chromosome evolution in the diploid dioecious plant *Mercurialis annua*": File S3 - GO results

### Sheet: All
GO category	GO	Term	Annotated	Significant	Expected	topGO (Fisher)
BP	GO:0048658	anther wall tapetum development	48	20	2.68	5.7e-14
BP	GO:0010074	maintenance of meristem identity	120	28	6.71	6.8e-10
BP	GO:0045490	pectin catabolic process	52	17	2.91	1.5e-09
BP	GO:0048359	mucilage metabolic process involved in s...	124	26	6.93	4.3e-09
BP	GO:0042545	cell wall modification	216	25	12.07	1.9e-08
BP	GO:0010623	programmed cell death involved in cell d...	45	13	2.52	3.1e-08
BP	GO:0010102	lateral root morphogenesis	234	29	13.08	8.8e-08
BP	GO:0009932	cell tip growth	375	56	20.96	6.2e-07
BP	GO:0051603	proteolysis involved in cellular protein...	630	27	35.21	6.4e-07
BP	GO:0042335	cuticle development	121	22	6.76	8.5e-07
BP	GO:0009269	response to desiccation	38	11	2.12	4.7e-06
BP	GO:0009733	response to auxin	689	59	38.51	6.2e-06
BP	GO:0048438	floral whorl development	501	64	28	1e-05
BP	GO:0080003	thalianol metabolic process	7	5	0.39	1e-05
BP	GO:0044746	amino acid transmembrane export	11	6	0.61	1.1e-05
BP	GO:0048358	mucilage pectin biosynthetic process	16	7	0.89	1.2e-05
BP	GO:0080110	sporopollenin biosynthetic process	28	9	1.56	1.4e-05
BP	GO:0048364	root development	1202	123	67.18	2e-05
BP	GO:0098712	L-glutamate import across plasma membran...	12	6	0.67	2.1e-05
BP	GO:0015914	phospholipid transport	24	8	1.34	3.1e-05
BP	GO:0009739	response to gibberellin	257	36	14.36	3.5e-05
BP	GO:0010345	suberin biosynthetic process	64	13	3.58	4.4e-05
BP	GO:0010077	maintenance of inflorescence meristem id...	19	7	1.06	4.6e-05
BP	GO:0080001	mucilage extrusion from seed coat	75	14	4.19	6.1e-05
BP	GO:0010584	pollen exine formation	97	22	5.42	9.3e-05
BP	GO:0080092	regulation of pollen tube growth	51	11	2.85	9.5e-05
BP	GO:0080187	floral organ senescence	10	5	0.56	0.00011
BP	GO:0009738	abscisic acid-activated signaling pathwa...	469	37	26.21	0.00013
BP	GO:0097185	cellular response to azide	7	4	0.39	0.0003
BP	GO:0009737	response to abscisic acid	1290	108	72.1	0.00036
BP	GO:0019722	calcium-mediated signaling	33	8	1.84	0.00037
BP	GO:0042148	strand invasion	19	6	1.06	0.00043
BP	GO:0006809	nitric oxide biosynthetic process	13	5	0.73	0.00048
BP	GO:0008152	metabolic process	13993	718	782.1	0.00054
BP	GO:0048441	petal development	51	9	2.85	0.00055
BP	GO:0030042	actin filament depolymerization	35	7	1.96	0.00056
BP	GO:1900057	positive regulation of leaf senescence	35	8	1.96	0.00056
BP	GO:0015840	urea transport	8	4	0.45	0.00057
BP	GO:0042761	very long-chain fatty acid biosynthetic ...	72	12	4.02	0.0006
BP	GO:0009860	pollen tube growth	299	38	16.71	0.00064
BP	GO:0030497	fatty acid elongation	36	8	2.01	0.00069
BP	GO:0009723	response to ethylene	431	32	24.09	0.00076
BP	GO:0048527	lateral root development	331	43	18.5	0.0009
BP	GO:0009627	systemic acquired resistance	177	18	9.89	0.00097
BP	GO:0006572	tyrosine catabolic process	15	5	0.84	0.00101
BP	GO:0010483	pollen tube reception	31	7	1.73	0.00135
BP	GO:0008646	high-affinity hexose transport	10	4	0.56	0.00155
BP	GO:0051650	establishment of vesicle localization	54	5	3.02	0.0016
BP	GO:0009799	specification of symmetry	42	4	2.35	0.0016
BP	GO:0009851	auxin biosynthetic process	58	11	3.24	0.00167
BP	GO:0009992	cellular water homeostasis	60	10	3.35	0.00167
BP	GO:0051091	positive regulation of sequence-specific...	41	8	2.29	0.0017
BP	GO:0010150	leaf senescence	359	39	20.07	0.00171
BP	GO:0000038	very long-chain fatty acid metabolic pro...	123	21	6.87	0.00177
BP	GO:0009647	skotomorphogenesis	17	5	0.95	0.0019
BP	GO:0010076	maintenance of floral meristem identity	17	5	0.95	0.0019
BP	GO:0010025	wax biosynthetic process	89	13	4.97	0.00192
BP	GO:0010183	pollen tube guidance	93	13	5.2	0.00195
BP	GO:0048316	seed development	1489	106	83.22	0.00225
BP	GO:0010032	meiotic chromosome condensation	11	4	0.61	0.00233
BP	GO:0080170	hydrogen peroxide transmembrane transpor...	11	4	0.61	0.00233
BP	GO:0010148	transpiration	34	7	1.9	0.00238
BP	GO:0048868	pollen tube development	405	57	22.64	0.00264
BP	GO:0050789	regulation of biological process	8126	403	454.18	0.00278
BP	GO:0009556	microsporogenesis	86	12	4.81	0.00291
BP	GO:0055114	oxidation-reduction process	1667	104	93.17	0.00303
BP	GO:0052541	plant-type cell wall cellulose metabolic...	18	6	1.01	0.00305
BP	GO:2001295	malonyl-CoA biosynthetic process	6	3	0.34	0.00306
BP	GO:0010442	guard cell morphogenesis	6	3	0.34	0.00306
BP	GO:0000707	meiotic DNA recombinase assembly	6	3	0.34	0.00306
BP	GO:0048654	anther morphogenesis	23	6	1.29	0.0031
BP	GO:1902653	secondary alcohol biosynthetic process	33	5	1.84	0.00311
BP	GO:0042546	cell wall biogenesis	310	25	17.33	0.00318
BP	GO:0043067	regulation of programmed cell death	386	23	21.57	0.00328
BP	GO:0001560	regulation of cell growth by extracellul...	12	4	0.67	0.00334
BP	GO:0006629	lipid metabolic process	1611	136	90.04	0.00401
BP	GO:0009107	lipoate biosynthetic process	20	5	1.12	0.00414
BP	GO:0006559	L-phenylalanine catabolic process	20	5	1.12	0.00414
BP	GO:0043069	negative regulation of programmed cell d...	182	11	10.17	0.00469
BP	GO:0010582	floral meristem determinacy	29	6	1.62	0.00471
BP	GO:0017157	regulation of exocytosis	18	4	1.01	0.00514
BP	GO:0010438	cellular response to sulfur starvation	7	3	0.39	0.00514
BP	GO:0050771	negative regulation of axonogenesis	7	3	0.39	0.00514
BP	GO:0010529	negative regulation of transposition	7	3	0.39	0.00514
BP	GO:0072660	maintenance of protein location in plasm...	7	3	0.39	0.00514
BP	GO:0019915	lipid storage	30	6	1.68	0.00561
BP	GO:0007140	male meiosis	72	12	4.02	0.00604
BP	GO:0010208	pollen wall assembly	128	28	7.15	0.00614
BP	GO:0009555	pollen development	660	82	36.89	0.00727
BP	GO:0046777	protein autophosphorylation	451	38	25.21	0.00778
BP	GO:0048235	pollen sperm cell differentiation	32	6	1.79	0.00779
BP	GO:0009954	proximal/distal pattern formation	23	5	1.29	0.00782
BP	GO:0009740	gibberellic acid mediated signaling path...	120	16	6.71	0.00784
BP	GO:0034757	negative regulation of iron ion transpor...	8	3	0.45	0.00789
BP	GO:0010430	fatty acid omega-oxidation	8	3	0.45	0.00789
BP	GO:0030336	negative regulation of cell migration	15	4	0.84	0.00807
BP	GO:0032922	circadian regulation of gene expression	42	7	2.35	0.00809
BP	GO:0045143	homologous chromosome segregation	80	10	4.47	0.00895
BP	GO:0010951	negative regulation of endopeptidase act...	21	3	1.17	0.00902
BP	GO:0010268	brassinosteroid homeostasis	33	6	1.84	0.00908
BP	GO:0010072	primary shoot apical meristem specificat...	33	6	1.84	0.00908
BP	GO:0002213	defense response to insect	65	9	3.63	0.00981
BP	GO:0009651	response to salt stress	1142	79	63.83	0.00984
CC	GO:0009505	plant-type cell wall	625	118	35.7	< 1e-30
CC	GO:0005576	extracellular region	2472	231	141.21	1.6e-13
CC	GO:0010282	senescence-associated vacuole	9	8	0.51	9.5e-10
CC	GO:0046658	anchored component of plasma membrane	197	34	11.25	6.8e-09
CC	GO:0009506	plasmodesma	2067	174	118.08	6.9e-08
CC	GO:0048046	apoplast	692	71	39.53	1.2e-06
CC	GO:0090406	pollen tube	202	35	11.54	2.6e-06
CC	GO:0005615	extracellular space	145	23	8.28	8e-06
CC	GO:0005783	endoplasmic reticulum	1661	128	94.88	1.1e-05
CC	GO:0005773	vacuole	1975	158	112.82	3.3e-05
CC	GO:0005764	lysosome	144	13	8.23	3.6e-05
CC	GO:0005887	integral component of plasma membrane	434	46	24.79	4.1e-05
CC	GO:0005618	cell wall	1165	171	66.55	4.1e-05
CC	GO:0042807	central vacuole	10	5	0.57	0.00012
CC	GO:0090404	pollen tube tip	65	12	3.71	0.00027
CC	GO:0043674	columella	11	4	0.63	0.00253
CC	GO:0016324	apical plasma membrane	64	10	3.66	0.00322
CC	GO:0045252	oxoglutarate dehydrogenase complex	6	3	0.34	0.00326
CC	GO:0016020	membrane	9315	561	532.12	0.00359
CC	GO:0071944	cell periphery	5787	473	330.58	0.00818
CC	GO:0033063	Rad51B-Rad51C-Rad51D-XRCC2 complex	8	3	0.46	0.00838
CC	GO:0009317	acetyl-CoA carboxylase complex	8	3	0.46	0.00838
CC	GO:0000326	protein storage vacuole	32	6	1.83	0.00864
MF	GO:0030599	pectinesterase activity	46	24	2.59	1.8e-18
MF	GO:0033721	aldehyde dehydrogenase (NADP+) activity	9	7	0.51	5.7e-08
MF	GO:0047911	galacturan 1,4-alpha-galacturonidase act...	7	6	0.39	2.1e-07
MF	GO:0015186	L-glutamine transmembrane transporter ac...	13	7	0.73	2.2e-06
MF	GO:0051119	sugar transmembrane transporter activity	162	16	9.11	2.2e-06
MF	GO:0004565	beta-galactosidase activity	54	13	3.04	6.7e-06
MF	GO:0080014	thalianol hydroxylase activity	8	5	0.45	2.7e-05
MF	GO:0004197	cysteine-type endopeptidase activity	53	12	2.98	2.9e-05
MF	GO:0046910	pectinesterase inhibitor activity	18	7	1.01	3.2e-05
MF	GO:0004806	triglyceride lipase activity	19	7	1.07	4.8e-05
MF	GO:0045330	aspartyl esterase activity	19	7	1.07	4.8e-05
MF	GO:0019863	IgE binding	14	6	0.79	6.3e-05
MF	GO:0019825	oxygen binding	138	20	7.76	9e-05
MF	GO:0016709	oxidoreductase activity, acting on paire...	192	27	10.8	0.00011
MF	GO:0042300	beta-amyrin synthase activity	6	4	0.34	0.00014
MF	GO:0000150	recombinase activity	16	6	0.9	0.00015
MF	GO:0016844	strictosidine synthase activity	11	5	0.62	0.00019
MF	GO:0052597	diamine oxidase activity	7	4	0.39	0.0003
MF	GO:0047714	galactolipase activity	12	5	0.67	0.00032
MF	GO:0004553	hydrolase activity, hydrolyzing O-glycos...	544	54	30.59	0.00037
MF	GO:0033855	nicotianamine aminotransferase activity	8	4	0.45	0.00058
MF	GO:0080108	S-alkylthiohydroximate lyase activity	8	4	0.45	0.00058
MF	GO:0008553	hydrogen-exporting ATPase activity, phos...	20	6	1.12	0.00061
MF	GO:0009922	fatty acid elongase activity	36	8	2.02	0.00072
MF	GO:0004838	L-tyrosine:2-oxoglutarate aminotransfera...	9	4	0.51	0.001
MF	GO:0016992	lipoate synthase activity	15	5	0.84	0.00104
MF	GO:0004869	cysteine-type endopeptidase inhibitor ac...	15	5	0.84	0.00104
MF	GO:0018685	alkane 1-monooxygenase activity	31	7	1.74	0.00139
MF	GO:0015578	mannose transmembrane transporter activi...	10	4	0.56	0.00159
MF	GO:0015204	urea transmembrane transporter activity	10	4	0.56	0.00159
MF	GO:0055055	D-glucose:proton symporter activity	10	4	0.56	0.00159
MF	GO:0016901	oxidoreductase activity, acting on the C...	5	3	0.28	0.00163
MF	GO:0052654	L-leucine transaminase activity	5	3	0.28	0.00163
MF	GO:0052655	L-valine transaminase activity	5	3	0.28	0.00163
MF	GO:0052656	L-isoleucine transaminase activity	5	3	0.28	0.00163
MF	GO:0004252	serine-type endopeptidase activity	197	22	11.08	0.00167
MF	GO:0015254	glycerol channel activity	60	10	3.37	0.00175
MF	GO:0000400	four-way junction DNA binding	25	6	1.41	0.00219
MF	GO:0016762	xyloglucan:xyloglucosyl transferase acti...	25	6	1.41	0.00219
MF	GO:0005358	high-affinity hydrogen:glucose symporter...	11	4	0.62	0.00238
MF	GO:0015250	water channel activity	64	10	3.6	0.00287
MF	GO:0010486	manganese:proton antiporter activity	6	3	0.34	0.00312
MF	GO:0009884	cytokinin receptor activity	6	3	0.34	0.00312
MF	GO:0000900	translation repressor activity, nucleic ...	6	3	0.34	0.00312
MF	GO:0080133	midchain alkane hydroxylase activity	6	3	0.34	0.00312
MF	GO:0005275	amine transmembrane transporter activity	12	4	0.67	0.00342
MF	GO:0020037	heme binding	174	19	9.78	0.00429
MF	GO:0004075	biotin carboxylase activity	7	3	0.39	0.00523
MF	GO:0043424	protein histidine kinase binding	49	8	2.76	0.00561
MF	GO:0016798	hydrolase activity, acting on glycosyl b...	656	61	36.89	0.00585
MF	GO:0016788	hydrolase activity, acting on ester bond...	1544	112	86.82	0.00714
MF	GO:0004029	aldehyde dehydrogenase (NAD) activity	62	10	3.49	0.00801
MF	GO:1990135	flavonoid sulfotransferase activity	8	3	0.45	0.00802
MF	GO:0034639	L-amino acid efflux transmembrane transp...	8	3	0.45	0.00802
MF	GO:0008889	glycerophosphodiester phosphodiesterase ...	15	4	0.84	0.00824

### Sheet: Male biased
GO category	GO	Term	Annotated	Significant	Expected	topGO (Fisher)	classic (Fisher)
BP	GO:0048658	anther wall tapetum development	48	19	2.15	5.3e-14	6.7e-14
BP	GO:0048359	mucilage metabolic process involved in s...	124	24	5.56	5.9e-10	1.2e-09
BP	GO:0010074	maintenance of meristem identity	120	21	5.38	1.5e-09	8e-08
BP	GO:0010102	lateral root morphogenesis	234	27	10.5	2.2e-09	6.9e-06
BP	GO:0009733	response to auxin	689	54	30.91	2.1e-08	4.9e-05
BP	GO:0009932	cell tip growth	375	51	16.82	4e-08	1.4e-12
BP	GO:0045490	pectin catabolic process	52	14	2.33	4.3e-08	4.3e-08
BP	GO:0010623	programmed cell death involved in cell d...	45	11	2.02	7.5e-08	3.5e-06
BP	GO:0042335	cuticle development	121	21	5.43	9.2e-08	9.2e-08
BP	GO:0048358	mucilage pectin biosynthetic process	16	7	0.72	2.9e-06	2.9e-06
BP	GO:0080003	thalianol metabolic process	7	5	0.31	3.5e-06	3.5e-06
BP	GO:0010345	suberin biosynthetic process	64	13	2.87	4.3e-06	4.3e-06
BP	GO:0009269	response to desiccation	38	10	1.7	4.7e-06	4.7e-06
BP	GO:0042545	cell wall modification	216	18	9.69	6.1e-06	0.00873
BP	GO:0015914	phospholipid transport	24	8	1.08	6.1e-06	6.1e-06
BP	GO:0080110	sporopollenin biosynthetic process	28	8	1.26	2.2e-05	2.2e-05
BP	GO:0080001	mucilage extrusion from seed coat	75	13	3.36	2.6e-05	2.6e-05
BP	GO:0009723	response to ethylene	431	30	19.34	3.1e-05	0.01181
BP	GO:0080187	floral organ senescence	10	5	0.45	3.7e-05	3.7e-05
BP	GO:0051603	proteolysis involved in cellular protein...	630	23	28.26	3.8e-05	0.87256
BP	GO:0042761	very long-chain fatty acid biosynthetic ...	72	12	3.23	7.9e-05	7.9e-05
BP	GO:0009738	abscisic acid-activated signaling pathwa...	469	32	21.04	9.4e-05	0.01249
BP	GO:0009860	pollen tube growth	299	33	13.41	0.00012	1.8e-06
BP	GO:1900057	positive regulation of leaf senescence	35	8	1.57	0.00013	0.00013
BP	GO:0042148	strand invasion	19	6	0.85	0.00013	0.00013
BP	GO:0048441	petal development	51	9	2.29	0.00014	0.00039
BP	GO:0030497	fatty acid elongation	36	8	1.62	0.00016	0.00016
BP	GO:0030042	actin filament depolymerization	35	7	1.57	0.00024	0.0008
BP	GO:0015840	urea transport	8	4	0.36	0.00024	0.00024
BP	GO:0009739	response to gibberellin	257	26	11.53	0.00024	9.7e-05
BP	GO:0048364	root development	1202	110	53.93	0.00032	4.2e-13
BP	GO:0006572	tyrosine catabolic process	15	5	0.67	0.00037	0.00037
BP	GO:0048527	lateral root development	331	40	14.85	0.00041	1.2e-08
BP	GO:0009555	pollen development	660	75	29.61	0.00043	1e-13
BP	GO:0009737	response to abscisic acid	1290	88	57.88	0.00052	5e-05
BP	GO:0019722	calcium-mediated signaling	33	7	1.48	0.00055	0.00055
BP	GO:0048868	pollen tube development	405	51	18.17	0.00063	2.6e-11
BP	GO:0008646	high-affinity hexose transport	10	4	0.45	0.00068	0.00068
BP	GO:0009647	skotomorphogenesis	17	5	0.76	0.00071	0.00071
BP	GO:0051650	establishment of vesicle localization	54	5	2.42	0.00084	0.09379
BP	GO:0010584	pollen exine formation	97	18	4.35	0.00091	2.7e-07
BP	GO:0044746	amino acid transmembrane export	11	4	0.49	0.00103	0.00103
BP	GO:0010032	meiotic chromosome condensation	11	4	0.49	0.00103	0.00103
BP	GO:0080170	hydrogen peroxide transmembrane transpor...	11	4	0.49	0.00103	0.00103
BP	GO:0042546	cell wall biogenesis	310	22	13.91	0.00103	0.02324
BP	GO:0010025	wax biosynthetic process	89	12	3.99	0.00105	0.00061
BP	GO:0009992	cellular water homeostasis	60	9	2.69	0.00133	0.00133
BP	GO:0001560	regulation of cell growth by extracellul...	12	4	0.54	0.00149	0.00149
BP	GO:0098712	L-glutamate import across plasma membran...	12	4	0.54	0.00149	0.00149
BP	GO:0009556	microsporogenesis	86	11	3.86	0.00157	0.00157
BP	GO:0009107	lipoate biosynthetic process	20	5	0.9	0.00159	0.00159
BP	GO:0006559	L-phenylalanine catabolic process	20	5	0.9	0.00159	0.00159
BP	GO:0052541	plant-type cell wall cellulose metabolic...	18	4	0.81	0.00162	0.00744
BP	GO:0010442	guard cell morphogenesis	6	3	0.27	0.00163	0.00163
BP	GO:0000707	meiotic DNA recombinase assembly	6	3	0.27	0.00163	0.00163
BP	GO:2001295	malonyl-CoA biosynthetic process	6	3	0.27	0.00163	0.00163
BP	GO:0000038	very long-chain fatty acid metabolic pro...	123	20	5.52	0.0017	5.5e-07
BP	GO:0080092	regulation of pollen tube growth	51	8	2.29	0.00182	0.00182
BP	GO:0019915	lipid storage	30	6	1.35	0.00189	0.00189
BP	GO:0048654	anther morphogenesis	23	6	1.03	0.002	0.00042
BP	GO:1902653	secondary alcohol biosynthetic process	33	5	1.48	0.002	0.01501
BP	GO:0010208	pollen wall assembly	128	24	5.74	0.00207	2.3e-09
BP	GO:0006809	nitric oxide biosynthetic process	13	4	0.58	0.00208	0.00208
BP	GO:0051091	positive regulation of sequence-specific...	41	7	1.84	0.00211	0.00211
BP	GO:0010483	pollen tube reception	31	6	1.39	0.00225	0.00225
BP	GO:0071555	cell wall organization	498	46	22.34	0.00259	3e-06
BP	GO:0048235	pollen sperm cell differentiation	32	6	1.44	0.00267	0.00267
BP	GO:0017157	regulation of exocytosis	18	4	0.81	0.00274	0.00744
BP	GO:0010438	cellular response to sulfur starvation	7	3	0.31	0.00275	0.00275
BP	GO:0050771	negative regulation of axonogenesis	7	3	0.31	0.00275	0.00275
BP	GO:0010529	negative regulation of transposition	7	3	0.31	0.00275	0.00275
BP	GO:0072660	maintenance of protein location in plasm...	7	3	0.31	0.00275	0.00275
BP	GO:0050789	regulation of biological process	8126	315	364.57	0.00281	0.99984
BP	GO:0010150	leaf senescence	359	33	16.11	0.00285	8.1e-05
BP	GO:0010183	pollen tube guidance	93	11	4.17	0.00295	0.00295
BP	GO:0009954	proximal/distal pattern formation	23	5	1.03	0.00308	0.00308
BP	GO:0010268	brassinosteroid homeostasis	33	6	1.48	0.00314	0.00314
BP	GO:0010072	primary shoot apical meristem specificat...	33	6	1.48	0.00314	0.00314
BP	GO:0009653	anatomical structure morphogenesis	2497	192	112.03	0.00329	8.8e-15
BP	GO:0006833	water transport	79	13	3.54	0.00354	4.6e-05
BP	GO:0010148	transpiration	34	6	1.53	0.00367	0.00367
BP	GO:0030336	negative regulation of cell migration	15	4	0.67	0.00369	0.00369
BP	GO:0046777	protein autophosphorylation	451	33	20.23	0.00413	0.00413
BP	GO:0010430	fatty acid omega-oxidation	8	3	0.36	0.00425	0.00425
BP	GO:0016125	sterol metabolic process	119	13	5.34	0.00555	0.00264
BP	GO:0045143	homologous chromosome segregation	80	10	3.59	0.00579	0.003
BP	GO:0010951	negative regulation of endopeptidase act...	21	3	0.94	0.00585	0.0656
BP	GO:0090558	plant epidermis development	585	40	26.25	0.00593	0.00549
BP	GO:0010212	response to ionizing radiation	101	8	4.53	0.00597	0.08387
BP	GO:0010199	organ boundary specification between lat...	17	4	0.76	0.00599	0.00599
BP	GO:0007586	digestion	9	3	0.4	0.00617	0.00617
BP	GO:0051245	negative regulation of cellular defense ...	9	3	0.4	0.00617	0.00617
BP	GO:0048316	seed development	1489	85	66.8	0.00639	0.01234
BP	GO:0043067	regulation of programmed cell death	386	18	17.32	0.00647	0.46752
BP	GO:0007140	male meiosis	72	11	3.23	0.0065	0.00034
BP	GO:0043069	negative regulation of programmed cell d...	182	8	8.17	0.00664	0.57432
BP	GO:0009750	response to fructose	76	9	3.41	0.00682	0.00682
BP	GO:0009740	gibberellic acid mediated signaling path...	120	10	5.38	0.00695	0.04348
BP	GO:0002213	defense response to insect	65	8	2.92	0.00835	0.00835
BP	GO:0000730	DNA recombinase assembly	16	6	0.72	0.00844	4.4e-05
BP	GO:0035445	borate transmembrane transport	10	3	0.45	0.00852	0.00852
BP	GO:0009684	indoleacetic acid biosynthetic process	19	4	0.85	0.00909	0.00909
CC	GO:0009505	plant-type cell wall	625	105	28.81	< 1e-30	< 1e-30
CC	GO:0005576	extracellular region	2472	192	113.97	5.4e-11	6.6e-14
CC	GO:0010282	senescence-associated vacuole	9	8	0.41	1.7e-10	1.7e-10
CC	GO:0046658	anchored component of plasma membrane	197	30	9.08	8.1e-09	8.1e-09
CC	GO:0090406	pollen tube	202	34	9.31	2.6e-07	5.2e-11
CC	GO:0009506	plasmodesma	2067	143	95.3	3.7e-07	3.7e-07
CC	GO:0005783	endoplasmic reticulum	1661	114	76.58	1.1e-06	9.7e-06
CC	GO:0048046	apoplast	692	60	31.9	2e-06	2e-06
CC	GO:0005887	integral component of plasma membrane	434	42	20.01	5e-06	5e-06
CC	GO:0005618	cell wall	1165	153	53.71	5.1e-06	< 1e-30
CC	GO:0005615	extracellular space	145	20	6.69	1.1e-05	1.1e-05
CC	GO:0090404	pollen tube tip	65	12	3	3.6e-05	3.6e-05
CC	GO:0016020	membrane	9315	479	429.46	0.00017	0.00038
CC	GO:0005773	vacuole	1975	132	91.05	0.00045	6.8e-06
CC	GO:0042807	central vacuole	10	4	0.46	0.00075	0.00075
CC	GO:0043674	columella	11	4	0.51	0.00114	0.00114
CC	GO:0045252	oxoglutarate dehydrogenase complex	6	3	0.28	0.00176	0.00176
CC	GO:0016324	apical plasma membrane	64	9	2.95	0.00255	0.00255
CC	GO:0005764	lysosome	144	9	6.64	0.00284	0.22054
CC	GO:0033063	Rad51B-Rad51C-Rad51D-XRCC2 complex	8	3	0.37	0.00459	0.00459
CC	GO:0009317	acetyl-CoA carboxylase complex	8	3	0.37	0.00459	0.00459
CC	GO:0005881	cytoplasmic microtubule	69	6	3.18	0.00661	0.09802
CC	GO:0071944	cell periphery	5787	403	266.8	0.00707	4.8e-23
MF	GO:0030599	pectinesterase activity	46	21	2.08	1.1e-16	1.1e-16
MF	GO:0033721	aldehyde dehydrogenase (NADP+) activity	9	7	0.41	1.3e-08	1.3e-08
MF	GO:0047911	galacturan 1,4-alpha-galacturonidase act...	7	6	0.32	5.7e-08	5.7e-08
MF	GO:0051119	sugar transmembrane transporter activity	162	16	7.33	6.2e-07	0.00282
MF	GO:0004565	beta-galactosidase activity	54	12	2.44	4e-06	4e-06
MF	GO:0080014	thalianol hydroxylase activity	8	5	0.36	9.4e-06	9.4e-06
MF	GO:0004806	triglyceride lipase activity	19	7	0.86	1.2e-05	1.2e-05
MF	GO:0019863	IgE binding	14	6	0.63	1.9e-05	1.9e-05
MF	GO:0000150	recombinase activity	16	6	0.72	4.6e-05	4.6e-05
MF	GO:0019825	oxygen binding	138	18	6.25	5.1e-05	5.1e-05
MF	GO:0042300	beta-amyrin synthase activity	6	4	0.27	5.8e-05	5.8e-05
MF	GO:0016844	strictosidine synthase activity	11	5	0.5	6.9e-05	6.9e-05
MF	GO:0047714	galactolipase activity	12	5	0.54	0.00011	0.00011
MF	GO:0009922	fatty acid elongase activity	36	8	1.63	0.00017	0.00017
MF	GO:0015186	L-glutamine transmembrane transporter ac...	13	5	0.59	0.00018	0.00018
MF	GO:0008553	hydrogen-exporting ATPase activity, phos...	20	6	0.91	0.00019	0.00019
MF	GO:0033855	nicotianamine aminotransferase activity	8	4	0.36	0.00025	0.00025
MF	GO:0080108	S-alkylthiohydroximate lyase activity	8	4	0.36	0.00025	0.00025
MF	GO:0018685	alkane 1-monooxygenase activity	31	7	1.4	0.00038	0.00038
MF	GO:0016992	lipoate synthase activity	15	5	0.68	0.00039	0.00039
MF	GO:0004869	cysteine-type endopeptidase inhibitor ac...	15	5	0.68	0.00039	0.00039
MF	GO:0004838	L-tyrosine:2-oxoglutarate aminotransfera...	9	4	0.41	0.00044	0.00044
MF	GO:0004252	serine-type endopeptidase activity	197	20	8.92	0.00064	0.00064
MF	GO:0015204	urea transmembrane transporter activity	10	4	0.45	0.0007	0.0007
MF	GO:0055055	D-glucose:proton symporter activity	10	4	0.45	0.0007	0.0007
MF	GO:0015578	mannose transmembrane transporter activi...	10	4	0.45	0.0007	0.0007
MF	GO:0000400	four-way junction DNA binding	25	6	1.13	0.00071	0.00071
MF	GO:0016762	xyloglucan:xyloglucosyl transferase acti...	25	6	1.13	0.00071	0.00071
MF	GO:0046910	pectinesterase inhibitor activity	18	5	0.81	0.00098	0.00098
MF	GO:0016709	oxidoreductase activity, acting on paire...	192	21	8.69	0.00103	0.00017
MF	GO:0005358	high-affinity hydrogen:glucose symporter...	11	4	0.5	0.00106	0.00106
MF	GO:0015254	glycerol channel activity	60	9	2.72	0.00142	0.00142
MF	GO:0016788	hydrolase activity, acting on ester bond...	1544	97	69.88	0.00145	0.00056
MF	GO:0080133	midchain alkane hydroxylase activity	6	3	0.27	0.00167	0.00167
MF	GO:0004553	hydrolase activity, hydrolyzing O-glycos...	544	51	24.62	0.00167	7.1e-07
MF	GO:0004029	aldehyde dehydrogenase (NAD) activity	62	10	2.81	0.00216	0.00043
MF	GO:0015250	water channel activity	64	9	2.9	0.00225	0.00225
MF	GO:0020037	heme binding	174	17	7.88	0.00237	0.00237
MF	GO:0004197	cysteine-type endopeptidase activity	53	8	2.4	0.00247	0.00247
MF	GO:0016798	hydrolase activity, acting on glycosyl b...	656	57	29.69	0.00259	1.8e-06
MF	GO:0004075	biotin carboxylase activity	7	3	0.32	0.00282	0.00282
MF	GO:0004028	3-chloroallyl aldehyde dehydrogenase act...	44	7	1.99	0.00336	0.00336
MF	GO:0008889	glycerophosphodiester phosphodiesterase ...	15	4	0.68	0.00381	0.00381
MF	GO:0034639	L-amino acid efflux transmembrane transp...	8	3	0.36	0.00436	0.00436
MF	GO:0016624	oxidoreductase activity, acting on the a...	16	4	0.72	0.0049	0.0049
MF	GO:0004650	polygalacturonase activity	17	4	0.77	0.00618	0.00618
MF	GO:0003989	acetyl-CoA carboxylase activity	9	3	0.41	0.00632	0.00632
MF	GO:0004675	transmembrane receptor protein serine/th...	179	16	8.1	0.0074	0.0074
MF	GO:0003680	AT DNA binding	18	4	0.81	0.00767	0.00767
MF	GO:0008233	peptidase activity	704	47	31.86	0.00801	0.00507
MF	GO:0001135	transcription factor activity, RNA polym...	40	6	1.81	0.00869	0.00869
MF	GO:0045330	aspartyl esterase activity	19	4	0.86	0.00937	0.00937

### Sheet: Female biased
GO category	GO	Term	Annotated	Significant	Expected	topGO (Fisher)	classic (Fisher)
BP	GO:0010077	maintenance of inflorescence meristem id...	19	5	0.21	1.6e-06	1.6e-06
BP	GO:0009861	jasmonic acid and ethylene-dependent sys...	95	8	1.05	2e-05	1e-05
BP	GO:0010076	maintenance of floral meristem identity	17	4	0.19	3.1e-05	3.1e-05
BP	GO:0071669	plant-type cell wall organization or bio...	396	9	4.37	0.0001	0.03196
BP	GO:0009823	cytokinin catabolic process	9	3	0.1	0.00011	0.00011
BP	GO:0006532	aspartate biosynthetic process	9	3	0.1	0.00011	0.00011
BP	GO:0010220	positive regulation of vernalization res...	11	3	0.12	0.0002	0.0002
BP	GO:0070417	cellular response to cold	80	6	0.88	0.00025	0.00025
BP	GO:0045088	regulation of innate immune response	377	12	4.16	0.00028	0.00101
BP	GO:0009098	leucine biosynthetic process	13	3	0.14	0.00035	0.00035
BP	GO:0035435	phosphate ion transmembrane transport	13	3	0.14	0.00035	0.00035
BP	GO:0009937	regulation of gibberellic acid mediated ...	57	5	0.63	0.00041	0.00041
BP	GO:0009099	valine biosynthetic process	14	3	0.15	0.00044	0.00044
BP	GO:0008152	metabolic process	13993	153	154.3	0.00122	0.62089
BP	GO:0048283	indeterminate inflorescence morphogenesi...	6	2	0.07	0.00176	0.00176
BP	GO:0010431	seed maturation	161	7	1.78	0.00209	0.00209
BP	GO:0097185	cellular response to azide	7	2	0.08	0.00245	0.00245
BP	GO:0033345	asparagine catabolic process via L-aspar...	7	2	0.08	0.00245	0.00245
BP	GO:0015786	UDP-glucose transport	7	2	0.08	0.00245	0.00245
BP	GO:0009828	plant-type cell wall loosening	25	3	0.28	0.00254	0.00254
BP	GO:0000060	protein import into nucleus, translocati...	25	3	0.28	0.00254	0.00254
BP	GO:0071215	cellular response to abscisic acid stimu...	523	9	5.77	0.00296	0.12543
BP	GO:0034757	negative regulation of iron ion transpor...	8	2	0.09	0.00324	0.00324
BP	GO:0008356	asymmetric cell division	72	5	0.79	0.00332	0.00119
BP	GO:0010029	regulation of seed germination	225	8	2.48	0.00358	0.00358
BP	GO:0048438	floral whorl development	501	12	5.52	0.00362	0.00986
BP	GO:0010582	floral meristem determinacy	29	3	0.32	0.00391	0.00391
BP	GO:0042545	cell wall modification	216	7	2.38	0.00419	0.01022
BP	GO:0044746	amino acid transmembrane export	11	2	0.12	0.00623	0.00623
BP	GO:0010161	red light signaling pathway	35	3	0.39	0.00667	0.00667
BP	GO:0009631	cold acclimation	109	5	1.2	0.00719	0.00719
BP	GO:0098712	L-glutamate import across plasma membran...	12	2	0.13	0.00743	0.00743
BP	GO:0009097	isoleucine biosynthetic process	12	2	0.13	0.00743	0.00743
BP	GO:0032953	regulation of (1->3)-beta-D-glucan biosy...	13	2	0.14	0.00871	0.00871
CC	GO:0005576	extracellular region	2472	39	27.24	0.00093	0.0129
CC	GO:0005736	DNA-directed RNA polymerase I complex	21	3	0.23	0.00152	0.0015
CC	GO:0012506	vesicle membrane	181	3	1.99	0.00178	0.3219
CC	GO:0005666	DNA-directed RNA polymerase III complex	27	3	0.3	0.00318	0.0032
CC	GO:0000418	DNA-directed RNA polymerase IV complex	27	3	0.3	0.00318	0.0032
CC	GO:0005665	DNA-directed RNA polymerase II, core com...	35	3	0.39	0.00666	0.0067
CC	GO:0000419	DNA-directed RNA polymerase V complex	36	3	0.4	0.00721	0.0072
MF	GO:0052654	L-leucine transaminase activity	5	3	0.05	1.3e-05	1.3e-05
MF	GO:0052655	L-valine transaminase activity	5	3	0.05	1.3e-05	1.3e-05
MF	GO:0052656	L-isoleucine transaminase activity	5	3	0.05	1.3e-05	1.3e-05
MF	GO:0000900	translation repressor activity, nucleic ...	6	3	0.07	2.5e-05	2.5e-05
MF	GO:0019139	cytokinin dehydrogenase activity	9	3	0.1	0.0001	0.0001
MF	GO:0045330	aspartyl esterase activity	19	3	0.21	0.0011	0.0011
MF	GO:0004067	asparaginase activity	5	2	0.05	0.0012	0.0012
MF	GO:0008798	beta-aspartyl-peptidase activity	5	2	0.05	0.0012	0.0012
MF	GO:0045735	nutrient reservoir activity	43	4	0.47	0.0012	0.0012
MF	GO:0001054	RNA polymerase I activity	20	3	0.22	0.0013	0.0013
MF	GO:0001055	RNA polymerase II activity	21	3	0.23	0.0015	0.0015
MF	GO:0009884	cytokinin receptor activity	6	2	0.07	0.0017	0.0017
MF	GO:0052597	diamine oxidase activity	7	2	0.08	0.0024	0.0024
MF	GO:0008131	primary amine oxidase activity	25	3	0.27	0.0025	0.0025
MF	GO:0004197	cysteine-type endopeptidase activity	53	4	0.58	0.0027	0.0027
MF	GO:0001056	RNA polymerase III activity	26	3	0.29	0.0028	0.0028
MF	GO:0003968	RNA-directed 5'-3' RNA polymerase activi...	8	2	0.09	0.0032	0.0032
MF	GO:0005460	UDP-glucose transmembrane transporter ac...	8	2	0.09	0.0032	0.0032
MF	GO:1990135	flavonoid sulfotransferase activity	8	2	0.09	0.0032	0.0032
MF	GO:0008878	glucose-1-phosphate adenylyltransferase ...	10	2	0.11	0.0051	0.0051
MF	GO:0005034	osmosensor activity	10	2	0.11	0.0051	0.0051
MF	GO:0003887	DNA-directed DNA polymerase activity	32	3	0.35	0.0051	0.0051
MF	GO:0004672	protein kinase activity	1370	22	15.03	0.0075	0.0461
MF	GO:0015186	L-glutamine transmembrane transporter ac...	13	2	0.14	0.0086	0.0086
MF	GO:0003700	transcription factor activity, sequence-...	1160	22	12.73	0.0086	0.0086
MF	GO:0004499	N,N-dimethylaniline monooxygenase activi...	14	2	0.15	0.01	0.01
